# An improved reference of the grapevine genome supports reasserting the origin of the PN40024 highly-homozygous genotype

**DOI:** 10.1101/2022.12.21.521434

**Authors:** Amandine Velt, Bianca Frommer, Sophie Blanc, Daniela Holtgräwe, Éric Duchêne, Vincent Dumas, Jérôme Grimplet, Philippe Hugueney, Marie Lahaye, Catherine Kim, José Tomás Matus, David Navarro-Payá, Luis Orduña, Marcela K. Tello-Ruiz, Nicola Vitulo, Doreen Ware, Camille Rustenholz

## Abstract

The genome sequence assembly of the diploid and highly homozygous *V. vinifera* genotype PN40024 serves as the reference for many grapevine studies. Despite several improvements of the PN40024 genome assembly, its current version PN12X.v2 is quite fragmented and only represents the haploid state of the genome with mixed haplotypes. In fact, despite the PN40024 genome is nearly homozygous, it still contains various heterozygous regions. Taking the opportunity of the improvements that long-read sequencing technologies offer to fully discriminate haplotype sequences and considering that several *Vitis* sp. genomes have recently been assembled with these approaches, an improved version of the reference, called PN40024.v4, was generated.

Through incorporating long genomic sequencing reads to the assembly, the continuity of the 12X.v2 scaffolds was highly increased. The number of scaffolds decreased from 2,059 to 640 and the number of N bases was reduced by 88%. Additionally, the full alternative haplotype sequence was built for the first time, the chromosome anchoring was improved and the amount of unplaced scaffolds were reduced by half. To obtain a high-quality gene annotation that outperforms previous versions, a liftover approach was complemented with an optimized annotation workflow for *Vitis*. Integration of the gene reference catalogue and its manual curation have also assisted in improving the annotation, while defining the most reliable estimation to date of 35,230 genes. Finally, we demonstrate that PN40024 resulted from selfings of cv. ‘Helfensteiner’ (cross of cv. ‘Pinot noir’ and ‘Schiava grossa’) instead of a single ‘Pinot noir’. These advances will help maintaining the PN40024 genome as a gold-standard reference also contributing in the eventual elaboration of the grapevine pangenome.
