## Supplementary File 2 Tables for "An improved reference of the grapevine genome supports reasserting the origin of the PN40024 highly-homozygous genotype"

### Sheet: S1 Stranded RNA-Seq data
Table S1 – Stranded V. vinifera RNA-seq data.
ENA Project/Run	Tissue	Treatment/ Note
PRJEB11405	Wood	Phaeomoniella chlamydospora infected
SRX11034950	Berries	‘Cabernet Franc’
SRX11034951	Berries	‘Cabernet Franc’
SRX11034952	Berries	‘Kishmish Vatkana’
SRX11034953	Berries	‘Kishmish Vatkana’
SRX11034955	Berries	‘Rkatsiteli’
SRX11034956	Berries	‘Rkatsiteli’
SRX11034957	Berries	‘Sangiovese’
SRX11034958	Berries	‘Sangiovese’
SRX11034959	Berries	‘Savagnin Blanc’
SRX11034960	Berries	‘Savagnin Blanc’
SRX11034961	Tendrils	‘Cabernet Franc’
SRX11034962	Tendrils	‘Cabernet Franc’
SRX11034963	Tendrils	‘Kishmish Vatkana’
SRX11034964	Tendrils	‘Kishmish Vatkana’
SRX11034966	Tendrils	‘Rkatsiteli’
SRX11034967	Tendrils	‘Rkatsiteli’
SRX11034968	Tendrils	‘Sangiovese’
SRX11034969	Tendrils	Sangiovese’
SRX11034970	Tendrils	‘Savagnin Blanc’
SRX11034971	Tendrils	‘Savagnin Blanc’
SRR9301839	Leaf	‘Cabernet Franc’
SRR9301841	Leaf	‘Savagnin Blanc’
SRR9301842	Leaf	‘Savagnin Blanc’
SRR9301844	Leaf	‘Sangiovese’
SRR9301845	Leaf	‘Kishmish Vatkana’
SRR9301847	Leaf	‘Rkatsiteli’
SRR9301848	Leaf	‘Cabernet Franc’
SRR9301849	Leaf	‘Kishmish Vatkana’
SRR9301850	Leaf	‘Sangiovese’
SRR9301859	Leaf	‘Rkatsiteli’
SRR9301860	Leaf	‘Sangiovese’

### Sheet: S2 Unstranded RNA-Seq data
Table S2 – Unstranded V. vinifera RNA-seq data.
ENA Project/Run	Tissue	Treatment/ Note
PRJNA168987	Leaf	Trichoderma-induced Plasmopara viticola resistance
SRR3046429	Berry skin	-
SRR3046438	Berry skin	-
SRR3056885	Berry	-
SRR3056886	Berry	-
SRR3056888	Berry	-
SRR3056889	Berry	-
SRR5435969	Leaf	Plasmopara viticola infection; Time series
PRJNA433195	Berry	Full length cDNA included
PRJNA448744	Flower	except SRR6951682 & SRR6951683
PRJNA528770	Leaf	except SRR8775073, SRR8775074, SRR8775075

### Sheet: S3 EVM weights
Table S3 – Datasets and weights used for data combination with EvidenceModeler.
Class	Dataset	Weight
Transcript	Stranded Transcriptome Assembly	10
Transcript	Unstranded Transcriptome Assembly	8
Protein	A. thaliana	1
Protein	Eudicotyledons SwissProt	2
Protein	Eudicotyledons OrthoDB10 v1	1
Protein	Vitales	2
Ab initio prediction	GeneID	1
Ab initio prediction	SNAP	1
Ab initio prediction	GlimmerHmm	1
Ab initio prediction	BRAKER2	1
Other prediction	VCost.v3 liftover	5

### Sheet: S4 Nomeclature
Table S4 – Gene identifier nomenclature and transfer.
PN40024.v4 genes with a valid reciprocal best BLAST hit with a VCost.v3 gene were named according to the VCost.v3 gene, novel genes received the prefix ‘04’ at the start of the gene number and genes predicted for alternative heterozygous sequence regions received the suffix ‘_alt’.
	ID	Alias
Gene	Vitvi02g01736	VIT_00s0341g00010, LOC100264826, Vitvi00g00481
Novel Gene	Vitvi01g04001	-
ALT Gene	Vitvi02g04116_alt	-
mRNA	Vitvi01g04001_t001	-
CDS	Vitvi01g04001_t001.cds1	-
Exon	Vitvi01g04001_t001.exon1	-
5’ UTR	Vitvi01g04001_t001.utr5p1	-
3’ UTR	Vitvi01g04001_t001.utr3p1	-

### Sheet: S5 Statistics ALT
Table S5 – Assembly and anchoring statistics for the second allelic version, ALT, of PN40024.v4.
For the Anchoring of the ALT scaffolds, a total of 2,326 markers were used from the six Canaguier’s maps, in addition to 5,866 and 5,832 SNP markers from the ‘Riesling’ and the ‘Gewurztraminer’ GBS maps, respectively, to anchor these scaffolds.
SCAFFOLDS	Numb. Scaf.	Min size [bp]	Avg size [kb]	Median size [kb]	L50	N50 [Mb]	Max size [Mb]	Sum [Mb]	Numb. Ns	GC [%]
ALT	485	542	954.7	21.214	24	6.49778	15.2228	463.03	1675751	34.4
Anchored ALT	166	1085	2748.66	1495.55	24	6.49778	15.2228	456.277	1553419	34.4

### Sheet: S6 RNA-Seq alignment statistics
Table S6 – Comparison of RNA-Seq read alignments to the PN12X.v2 and PN40024.v4 assemblies and assignment to VCost.v3 and PN40024.v4.1 gene predictions.
			PN12X.v2 - VCost.v3		PN40024.v4 - PN40024.v4.1
Variety	Sample BBCH77	MM Seqs	Aligned [%]	Assigned [%]	Aligned [%]	Assigned [%]
‘Sangiovese’	SRR1631822	31.2	92.1	87.9	92.3	90.3
	SRR1631823	33.3	92.2	88.3	92.4	90.9
	SRR1631824	32.3	92.3	88.3	92.5	90.9
‘Barbera’	SRR1631834	40.7	91.4	87.5	91.5	90.2
	SRR1631835	37.2	90.8	87.6	90.9	90.2
	SRR1631836	43.6	91.4	87	91.5	89.6
‘Refosco’	SRR1631858	39.2	91.6	88.1	91.6	91.1
	SRR1631859	36.7	91.8	87.8	91.8	90.8
	SRR1631860	43.8	91.2	88.2	91.3	91.1
